# Mitochondrial Complex I and ROS control neuromuscular function through opposing pre- and postsynaptic mechanisms

**DOI:** 10.1101/2024.12.30.630694

**Authors:** Bhagaban Mallik, Sajad A. Bhat, Xinnan Wang, C. Andrew Frank

## Abstract

Neurons require high amounts energy, and mitochondria help to fulfill this requirement. Dysfunctional mitochondria trigger problems in various neuronal tasks. Using the *Drosophila* neuromuscular junction (NMJ) as a model synapse, we previously reported that Mitochondrial Complex I (MCI) subunits were required for maintaining NMJ function and growth. Here we report tissue-specific adaptations at the NMJ when MCI is depleted. In *Drosophila* motor neurons, MCI depletion causes profound cytological defects and increased mitochondrial reactive oxygen species (ROS). But instead of diminishing synapse function, neuronal ROS triggers a homeostatic signaling process that maintains normal NMJ excitation. We identify molecules mediating this compensatory response. MCI depletion in muscles also enhances local ROS. But high levels of muscle ROS cause destructive responses: synapse degeneration, mitochondrial fragmentation, and impaired neurotransmission. In humans, mutations affecting MCI subunits cause severe neurological and neuromuscular diseases. The tissue-level effects that we describe in the *Drosophila* system are potentially relevant to forms of mitochondrial pathogenesis.
