## Supplementary material for "Mitochondrial Complex I and ROS control neuromuscular function through opposing pre- and postsynaptic mechanisms": Raw Data for Main Figures

### Sheet: Figure_1
	Figure_1K: EPSP Amplitude(mV)			Figure_1P: # Mitochondria clusters NMJ 6/7			Figure_1S: Mitochondria volume (mito/ Dlg vol. µm3)
	Gal4 Control	Neuron NDUFS7 RNAi		Gal4 Control	Neuron NDUFS7 RNAi		Gal4 Control	Neuron NDUFS7 RNAi
	14.1133	19.3056		148	43		0.238866	0.0841363
	17.5982	10.9639		137	36		0.38125	0.119853
	26.2744	13.614		86	24		0.669219	0.141892
	25.7853	17.4427		85	38		0.247335	0.217993
	12.1144	22.1976		83	20		0.131092	0.16506
	24.0717	20.1896		154	21		0.194619	0.15
		15.6904		102			0.271585	0.111818
		13.6388					0.405882	0.148736
		18.8786					0.452297	0.0570543
							0.154921	0.128679
							0.164968	0.0593886
							0.568102	0.0937063
							0.122857	0.107258
							0.193077	0.117791
								0.146586
								0.0403315
Average	19.9929	16.8801		113.571	30.3333		0.299719	0.118143
S.E.M.	2.52995	1.21913		11.9659	4.02216		0.0455886	0.011321

### Sheet: Figure_2
	Figure_2C: Mitochondria branch length (μm) in VNC							Figure_2D: # Mitochondria clusters/μm2 in A5 hemisegment							Figure_2M: # Mitochondria clusters/bouton
	Control	drp1 RNAi	NDUFS7 RNAi	marf RNAi	NDUFS7+marf RNAi	NDUFS7+drp1 RNAi		Control	drp1 RNAi	NDUFS7 RNAi	marf RNAi	NDUFS7+marf RNAi	NDUFS7+drp1 RNAi		Control	UAS-Sod2 OE	NDUFS7 RNAi	NDUFS7 RNAi+UAS-Sod2 OE	Drp1 RNAi	Drp1 RNAi+UAS-Sod2 OE	Drp1 RNAi+NDUFS7 RNAi	marf RNAi	marf RNAi+UAS-Sod2 OE	NDUFS7 RNAi+marf RNAi	NDUFS7+marf RNAi+UAS-Sod2 OE
	3.954	2.342	1.234	1.269	1.78	0.952		0.52404	0.761615	0.20979	0	0.09273	0.382507		6	6	1	2	6	4	2	5	5	1	1
	2.342	2.128	0.836	0.827	0.469	0.787		0.917071	1.21858	0.27972	0.243072	0.18546	0.382507		4	6	1	1	5	4	0	5	1	0	1
	2.443	2.328	0.872	1.21	0.717	1.234		0.65505	0.761615	0.27972	0	0	0.510009		3	4	4	2	5	7	2	4	2	1	1
	2.679	2.39	0.945	1.137	0.594	0.678		0.786061	0.761615	0.13986	0.243072	0.18546	0.372335		9	5	1	0	6	5	0	2	6	0	3
	2.154	1.467	1.902	1.184	1.132	0.787		0.65505	0.609292	0.27972	0.364609	0.09273	0.279252		4	3	1	2	6	5	0	1	2	0	1
	2.134	2.016	0.566	1.25	0.811	1.234		0.786061	0.913938	0.27972	0.121536	0.18546	0.744671		8	7	1	1	4	4	0	1	1	0	0
	1.809	2.673	0.936	0.719	0.635	0.911		0.65505	1.06626	0.20979	0.121536	0.37092	0.558503		7	6	1	1	7	6	0	4	1	1	1
	1.64	2.55	0.732	0.891	0.764	0.929		0.65505	0.913938	0.13986	0.243072	0.18546	0.490998		6	4	0	1	4	4	0	4	1	2	1
	1.108	1.276	0.612	1.652	0.52	1.044		0.65505	0.761615	0.20979	0.173295	0.18546	0.542741		5	5	2	2	4	6	0	2	2	0	1
	1.688	1.243	0.616	0.939	1.18	0.745		0.52404	0.913938	0.20979	0.173295	0.18546	0.407056		3	4	2	1	5	4	0	1	1	0	1
	1.575	1.354	0.908	0.842	0.663	1.153		0.729217	0.627746	0.192976	0.259943	0	0		5	7	1	3	5	10	3	1	3	0	1
	1.023	1.036	0.643	1.56	0.681	0.795		0.97229	0.627746	0.289463	0.173295	0.27819	0.135685		2	3	0	3	5	4	0	3	3	0	0
	2.461	2.087	0.617	1.298	0.581	0.891		0.607681	0.47081	0.289463	0.0866476	0.18546	0.135685		5	4	1	3	6	5	1	1	3	0	0
	2.112	1.369	0.836	0.897	0.562	1.175		0.607681	0.784683	0.482439	0.259943	0.18546	0.242043		4	4	2	3	7	5	4	1	3	2	0
	1.362	2.047	1.001	1.017	0.691	1.585		0.850754	0.784683	0.385951	0.297501	0.27819	0.259646		4	6	0	3	8	5	0	0	3	0	0
	1.062	2.028	0.787	1.017	0.777	0.745		0.850754	0.784683	0.289463	0.099167	0.131614	0.155787		6	6	0	4	4	5	1	0	4	1	1
	1.044	1.739	0.654	1.258	0.653	0.745		0.850754	0.627746	0.289463	0.297501	0.131614	0.311575		4	5	1	3	2	5	0	0	3	1	0
	1.51	1.836	1.21	0.936	0.635	1.164		0.850754	0.784683	0.289463	0	0.263227	0.311575		3	6	1	1	2	6	2	0	1	3	1
	1.141	2.214	0.821	0.795	0.605	1.037		0.729217	0.717669	0.192976	0.297501	0.263227	0.259646		3	6	1	4	3	5	2	1	4	0	2
	1.163	0.69	1.001	0.706	0.75	0.828		0.729217	0.861203	0.192976	0.198334	0.263227	0.363504		4	4	2	2	4	6	2	0	2	0	1
	2.039	1.397	0.894	0.897	0.586	0.952		0.852515	0.861203	0.389902	0.106769	0.131614	0.155787		5	5	1	1	4	8	1	3	1	1	1
	1.475	1.492	0.592	0.939	0.703	1.35		0.852515	0.861203	0.194951	0.106769	0.131614	0.267761		2	7	3	1	5	5	2	1	1	0	3
	1.697	1.34	0.869	1.038	0.546	0.872		0.639386	0.717669	0.292426	0.427077	0.263227	0.357015		3	4	4	1	3	7	4	1	1	2	0
	1.161	1.795	0.762	0.554	1.187	0.996		1.06564	0.861203	0.292426	0.213538	0.263227	0.267761		5	4	1	2	6	6	1	1	2	0	1
	1.456	1.58	0.999	0.644	0.469	0.552		0.852515	0.892591	0.292426	0.320308	0.263227	0.267761		2	4	1	2	5	7	0	1	2	1	1
	1.257	1.95	1.044	0.644	0.859	0.667		1.06564	1.04136	0.389902	0.320308	0.263227	0.357015		6	4	1	3	5	4	0	0	3	0	0
	1.059	0.711	0.877	0.629	0.939	0.777		1.27877	0.743826	0.292426	0.407056	0.394841	0.178508		8	8	3	3	6	9	3	2	3	1	1
	1.277	1.158	1.021	0.547	0.641	1.175		0.852515	0.743826	0.292426	0.27137	0.131614	0.357015		4	5	2	2	5	8	0	1	2	0	3
	1.368	1.721	1.376	0.774	0.831	0.682		0.852515	0.892591	0.292426	0.27137	0.394841	0.446269		7	4	2	3	5	6	0	1	4	1	0
	1.362	1.61	1.092	0.449	1.159	0.996		0.852515	0.743826	0.389902	0	0.255005	0.357015		4	7	2	3	5	4	3	1	3	0	1
	1.559	2.274	0.869	0.897	0.969	1.073									4	4	2	1	8	5	2	0	1	0	2
	1.837	2.487	0.832	0.59	0.911	0.471									5	6	1	1	4	5	1	1	1	0	0
	2.893	2.271	1.054	0.468	0.86	0.79									6	6	1	1	2	4	2	1	2	3	0
	1.95	2.25	0.965	0.156	1.333	0.821									6	4	1	2	4	5	3	1	2	1	3
	2.374	2.904	0.736	0.609	1.116	1.109									5	5	1	2	5	6	1	0	2	0	1
	1.525	2.524	0.98	0.667	0.852	0.8									5	6	1	3	5	4	0	3	3	0	0
	2.101	0.996	1.284	0.992	1.073	0.843									4	8	1	2	4	5	2	1	2	0	1
	1.795	2.703	1.411	0.555	1.298	1.047									4	6	1	3	4	6	0	3	3	2	1
	1.615	2.328	0.918	0.994	0.827	0.785									4	4	3	3	2	6	1	1	3	0	1
	2.134	2.225	0.704	0.777	1.426	0.8									3	6	1	2	1	4	1	1	4	1	0
	2.036	0.749	2.517	0.876	0.668	0.631
	1.571	1.72	0.937	1.117	0.913	0.817
	2.362	1.202	0.992	0.965	0.643	0.733
	1.686	0.929	1.067	0.814	0.827	1.218
	1.374	1.119	1.06	0.983	0.836	0.631
	1.339	0.943	1.103	0.936	0.626	0.669
	1.69	0.969	0.703	0.872	0.673	1.045
	1.611	0.831	0.762	0.852	0.913	0.944
	1.869	0.786	1.153	1.057	1.082	1.145
	1.414	0.869	1.027	0.872	0.891	0.756
Average	1.7458	1.69292	0.96658	0.89136	0.83714	0.91132		0.791846	0.803778	0.275054	0.203263	0.204726	0.328588		4.675	5.2	1.4	2.075	4.65	5.475	1.15	1.5	2.4	0.625	0.925
S.E.M.	0.0790093	0.0880852	0.0467177	0.0394208	0.0381104	0.0313733		0.0305345	0.0270931	0.0143051	0.0218842	0.0178046	0.0275237		0.261621	0.206311	0.151065	0.153537	0.249487	0.229234	0.19464	0.220721	0.192154	0.137223	0.140455

### Sheet: Figure_3
Figure_3F: % of Futsch positive loops
	Gal4 control	Sod2 OE neuron	NDUFS7 RNAi neuron	NDUFS7 RNAi neuron+NACA	Sod2 neuron rescue
	31.25	46	27.0073	35.8333	25.8929
	35.2459	56.1798	27.0492	26.9565	44.3038
	27.2727	35.9649	16.6667	43.5897	32.5
	29.8077	39.4495	14.5299	40	54.1667
	34.6154	59.6154	18.705	43.2099	35.7143
	36.6972	54.9451	25.4717	41.0256	48.2759
	45.4545	44.3609	15.873	66.3158	31.4607
	51.4286	69.2308	27.0492	27.2109	39.4737
Average	36.4715	50.7183	21.544	40.5177	38.9735
S.E.M.	2.88374	3.95711	1.97798	4.36232	3.34371

### Sheet: Figure_4
	Figure_4F: Normlized BRP Intensity/μm2 area of the bouton						Figure_4G: BRP puncta density (per μm2 area of the bouton)						Figure_4N: mEPSP amplitude (mV)					Figure_4O: EPSP amplitude (mV)					Figure_4P: Quantal content					Figure_4U: mito clusters/bouton
	Gal4 control	Sod2 OE	NDUFS7 RNAi	NDUFS7+NACA	Sod2 rescue		Gal4 control	Sod2 OE	NDUFS7 RNAi	NDUFS7+NACA	Sod2 rescue		Gal4 control	Sod2 OE neuron	NDUFS7 RNAi neuron	Sod2 neuron rescue		Gal4 control	Sod2 OE neuron	NDUFS7 RNAi neuron	Sod2 neuron rescue		Gal4 control	Sod2 OE neuron	NDUFS7 RNAi neuron	Sod2 neuron rescue		Gal4 control	Sod2 OE neuron	NDUFS7 RNAi neuron	Sod2 neuron rescue
	45.0993	45.1088	119.385	57.5825	98.1779		2.44704	1.9835	1.13684	1.6262	2.20195		0.966	0.597	0.608	0.623		45.8736	40.2996	47.7513	26.0253		47.4882	67.5035	78.5383	41.7741		10	23	6	7
	55.8361	117.023	219.618	95.6758	154.993		2.69958	1.9774	1.51362	2.05699	1.83807		0.996	0.689	0.781	0.608		43.3957	42.0506	49.1269	31.9062		43.57	61.0314	62.9026	52.4773		27	18	9	7
	83.4064	57.7055	222.056	144.718	206.352		2.42112	2.21841	2.00602	1.90956	3.01985		1.251	0.513	0.851	0.604		50.3283	41.966	44.8848	32.476		40.2305	81.805	52.7436	53.7682		5	20	4	3
	83.5039	99.6247	375.313	76.7352	108.487		2.12879	1.38236	2.02715	1.53244	2.79623		1.008	0.618	0.806	0.832		45.1497	41.123	44.4297	36.0066		44.7913	66.5421	55.1237	43.2772		11	7	3	2
	101.604	127.484	477.061	131.665	139.289		2.54546	2.15488	1.71024	1.80723	2.70911		1.001	0.553	0.707	0.566		44.2123	40.0611	41.482	35.9512		44.1682	72.4432	58.6732	63.518		13	9	2	4
	167.103	102.98	125.158	153.79	127.975		2.56673	1.78862	2.01086	2.02102	3.26975		1.014	0.509	0.823	0.729		44.5078	42.6779	37.5106	43.3166		43.8933	83.8466	45.5779	59.4192		8	16	7	2
	109.157	104.366	332.766	144.657	149.764		2.64271	1.6586	1.18013	1.90544	2.44604		0.765	0.648	0.741	0.684		33.564	39.565	40.4884	40.8311		43.8745	61.057	54.6402	59.6946		9	8	1	2
	134.154	76.9979	130.26	58.6887	118.275		1.84487	2.4932	1.72584	2.25849	2.51509		0.86	0.542		0.784		39.3038	38.5057		41.25		45.7021	71.0437		52.6148		14	17	3	8
	267.838	141.244	296.033	10.0822	162.301		2.22346	2.12972	1.85977	1.99893	1.75016					0.717					39.6133					55.2486		9	13	2	4
	107.062	118.098	103.808	25.6724	164.386		2.56526	2.22108	2.11566	2.51738	1.44179					0.628					38.3887					61.1285		6	20	3	2
	100.959	78.5105	78.0838	59.5392	143.807		2.04499	1.8312	2.29885	2.79465	2.185					0.717					39.8853					55.628		20	10	5	5
	206.47	78.892	73.9084	45.4224	43.9718		2.42057	2.24138	1.9298	2.32261	1.82519					0.537					43.3476					80.7219		10	19	12	6
	82.9711	131.513	59.4688	91.6768	32.4731		2.31003	2.06906	1.5922	2.73402	1.64254					0.521					38.5429					73.9787		8	9	4	4
	31.7386	115.801	132.718	85.9193	46.3162		1.27282	2.14856	2.21427	2.30808	1.92123					0.656					39.1193					59.633		5	11	4	5
	70.5231	108.015	112.951	75.0055	46.1706		2.43173	2.04757	2.01924	2.29885	1.68812																	9	11	6	6
	111.476	80.5553	33.1165	53.208	43.33		2.63975	2.50543	1.619	2.51491	2.27359																	15	7	6	2
	133.261	148.761	111.269	76.9484	49.2798		2.44476	3.18852	1.81745	2.5899	1.82398																	8	5	5	5
	63.2642	92.5564	157.303	204.984	84.4908		1.65497	1.97719	2.66032	2.08561	3.47222																	12	7	3	3
	110.552	115.002	359.716	189.796	53.2054		1.85673	2.10822	2.62976	1.71906	2.331																	6	10	3	0
	75.8372	98.0421	117.118	327.999	30.3928		2.3858	1.51286	2.63948	2.3623	2.17865																	6	10	5	4
	107.96	68.1123	138.71	353.658	49.9068		2.85355	2.82885	2.28629	2.54105	2.3906																	21	14	2	2
	41.253	49.8077	119.193	383.201	86.6505		2.50464	2.93638	1.71799	2.45262	3.27026																	10	22	12	4
	71.9514	50.0633	180.875	232.094	125.177		1.90982	2.92255	2.20264	2.22222	1.79856																	10	14	10	6
	112.357	74.2327	217.647	237.04	174.44		2.05295	2.5	1.91617	2.49584	2.60945																	10	10	4	3
	72.5049	74.591	153.254	46.5429	150.585		2.39	3.69783	1.25261	2.40481	1.20586																	10	15	4	6
	51.258	34.6827	308.445	88.4739	86.2262		2.42936	3.07566	0.789733	1.75599	1.37773																	2	9	6	1
	167.692	144.421	232.27	118.963	211.19		2.50078	2.11416	1.11665	2.63371	1.7762																	29	10	4	7
	91.9035	66.3828	824.876	115.297	133.458		1.85048	2.61381	1.10709	2.25113	2.54453																	9	15	6	9
	110.923	59.917	338.719	119.635	71.1046		2.34969	1.97987	1.43713	2.8777	2.66738																	8	14	0	4
	84.0193	66.2202	507.341	55.6647	110.937			2.42382	0.943142	1.86285	2.24262																	20	16	2	4
	39.917	69.4538	123.626	70.1256	158.252																							6	17	3	7
	69.1356	35.0097	196.337	107.281	84.1382																							18	5	7	8
	148.077	71.161	158.934	40.3729	55.3281																							20	10	5	5
	74.3944	109.266	72.7748	60.4329	48.8633																							14	7	3	8
	82.9933	101.442	106.673	73.7401	83.5929																							20	9	4	11
	86.7011	23.3265	122.436	104.372	51.0019																							15	7	5	14
	48.8336	36.0735	142.699	59.409	52.4031																							17	17	8	7
	98.7038	30.4628	100.863	39.6557	68.7237																							22	8	6	9
	211.002		63.6243	29.4668	57.3903																								8		8
	86.6055		109.189	52.8915	68.9618																										9
			163.149	46.4611																											12
			178.414
Average	100	84.287	195.171	110.843	98.2942		2.28926	2.29102	1.78253	2.22872	2.24043		0.982625	0.583625	0.759571	0.657571		43.2919	40.7811	43.6677	37.6186		44.2147	70.6591	58.3142	58.063		12.4211	12.2308	4.84211	5.4878
S.E.M.	7.83032	5.50694	22.9039	13.7237	7.96269		0.0655949	0.0940235	0.0922219	0.0655718	0.105689		0.0494332	0.0230821	0.0312744	0.0243878		1.7551	0.502446	1.55331	1.2849		0.729131	3.02747	3.92526	2.76356		1.03263	0.780551	0.440687	0.480246

### Sheet: Figure_5
Figure_5Q: mEPSP amplitude (mV)
	elaV(C155)/+	elaV(C155)/+Xesto+Dant	NDUFS7 RNAi	NDUFS7 RNAi+Xesto+Dant	IP3-Sponge.m30+Dant+Xesto	mcu RNAi+Xesto+Dant	mcu+NDUFS7 RNAi+Xesto+Dant	IP3-Sponge.m30+mcu+NDUFS7 RNAi+Dant	Neuron Gal4+DMSO, wash	Neuron Gal4+BAPTA-AM, wash	NDUFS7 RNAi neuron+DMSO, wash	NDUFS7 RNAi neuron+BAPTA-AM, wash
	0.663	0.729	0.889	0.638	0.84	0.773	0.485	0.527	0.621	0.866	0.639	0.795
	0.663	0.945	0.794	0.783	0.91	0.6	0.428	0.507	0.665	0.562	0.571	1.202
	0.692	0.817	0.643	0.412	0.93	0.584	0.484	0.453	0.596	0.656	0.574	0.667
	0.662	0.868	0.732	0.554	0.685	0.588	0.516	0.49	0.76	0.684	0.631	0.783
	0.572	0.639	0.748	0.576	0.675	0.89	0.425	0.781	0.694	0.636	0.561	0.744
	0.559	0.775	0.673	0.674	0.881	0.688	0.56	0.693	0.694	0.735	0.518	0.568
	0.617	0.783	0.996	0.706	0.728	0.603	0.784	0.704	0.666	0.591	0.853	0.503
		0.484	0.828	0.533	0.747	0.415	0.697	0.327	0.706	0.55	0.624	0.398
		0.487	0.767			1.245	0.603		0.821	0.615	0.599	0.763
			0.842						0.615	0.782	0.638	0.601
									0.618	0.648	0.662	0.669
									0.734	0.603	0.462
										0.745	0.457
											0.544
Average	0.632571	0.725222	0.7912	0.6095	0.7995	0.709556	0.553556	0.56025	0.6825	0.667154	0.595214	0.699364
S.E.M.	0.0192562	0.0534002	0.0328873	0.0408499	0.036352	0.0803128	0.0407237	0.0537523	0.0193095	0.02564	0.0261469	0.0627482
Figure_5R: mEPSP Frequency (Hz)
	elaV(C155)/+	elaV(C155)/+Xesto+Dant	NDUFS7 RNAi	NDUFS7 RNAi+Xesto+Dant	IP3-Sponge.m30+Dant+Xesto	mcu RNAi+Xesto+Dant	mcu+NDUFS7 RNAi+Xesto+Dant	IP3-Sponge.m30+mcu+NDUFS7 RNAi+Dant	Neuron Gal4+DMSO, wash	Neuron Gal4+BAPTA-AM, wash	NDUFS7 RNAi neuron+DMSO, wash	NDUFS7 RNAi neuron+BAPTA-AM, wash
	3.682	3.541	6.424	3.677	1.211	2.621	2.741	4.258	1.982	2.24	3.791	1.208
	2.262	1.192	2.805	7.044	1.394	2.422	2.338	2.838	2.958	2.277	3.691	2.346
	0.492	1.617	5.073	2.061	1.154	2.32	2.728	1.137	1.25	2.333	3.217	1.07
	1.532	7.135	3.503	2.338	1.738	2.405	5.946	3.476	1.312	1.857	2.875	3.092
	1.12	1.855	2.78	2.128	1.799	1.62	3.698	5.03	1.252	2.566	4.342	3.891
	2.352	2.262	2.06	4.674	3.776	2.519	2.278	3.516	1.355	1.307	2.144	1.213
	1.883	2.753	4.799	3.52	2.398	1.93	3.397	2.202	4.327	1.204	2.242	4.026
		2.592	3.727	3.638	3.584	3.926	3.652	3.527	4.501	2.12	3.343	5.386
		2.41	3.755			2.253	1.871		3.232	2.768	5.45	1.143
			3.383						4.143	2.338	3.764	3.384
									2.281	3.021	2.861	2.212
									2.226	2.088	3.295
										2.668	2.443
											2.51
Average	1.90329	2.81744	3.8309	3.635	2.13175	2.44622	3.18322	3.248	2.56825	2.21438	3.28343	2.63373
S.E.M.	0.385369	0.585754	0.405817	0.584724	0.365896	0.211813	0.405208	0.425017	0.358499	0.145824	0.240307	0.435331
Figure_5S: EPSP amplitude (mV)
	elaV(C155)/+	elaV(C155)/+Xesto+Dant	NDUFS7 RNAi	NDUFS7 RNAi+Xesto+Dant	IP3-Sponge.m30+Dant+Xesto	mcu RNAi+Xesto+Dant	mcu+NDUFS7 RNAi+Xesto+Dant	IP3-Sponge.m30+mcu+NDUFS7 RNAi+Dant	Neuron Gal4+DMSO, wash	Neuron Gal4+BAPTA-AM, wash	NDUFS7 RNAi neuron+DMSO, wash	NDUFS7 RNAi neuron+BAPTA-AM, wash
	42.3637	40.2854	38.9279	37.1632	34.3256	41.2747	33.4885	32.6816	46.1602	37.1461	50.3331	42.1068
	39.2002	42.9646	38.1427	36.8772	38.3587	34.6631	28.9596	33.3295	46.197	45.2272	50.9031	30.0372
	34.2834	37.4245	47.6861	38.6563	39.41	33.0309	26.1181	12.9124	34.9476	45.6821	37.5097	40.1953
	40.5999	42.0166	44.7808	38.4388	43.332	36.6882	29.5803	32.7408	22.6524	45.5428	46.0013	9.55299
	31.2641	38.5119	39.3823	36.1314	38.4959	37.3226	26.2947	17.2928	39.3441	45.055	45.1005	33.2562
	39.1235	41.9054	37.0957	35.9406	37.1162	44.1076	33.3127	29.6477	45.7334	31.1508	39.0452	34.5471
	40.7229	32.9962	39.385	35.3984	35.894	43.4929	35.1564	23.7998	49.7746	43.5024	32.3564	31.1565
		34.3841	41.4123	29.1887	40.0207	38.9009	36.0106	17.2851	49.0897	41.1759	32.8043	36.79
		33.4329	30.6867			37.742	23.1639		42.601	45.7797	50.444	18.7532
			42.1327				19.331		47.5466	36.0637	47.402	32.3735
							24.0339		33.1882	44.0195	51.5063	39.4338
									33.8461	27.6521	46.0088
										36.9642	44.3078
											33.7573
Average	38.2225	38.2135	39.9632	35.9743	38.3691	38.5803	28.6772	24.9612	40.9234	40.3816	43.3914	31.6548
S.E.M.	1.50204	1.29319	1.44911	1.05134	0.968279	1.25859	1.63158	2.9166	2.3869	1.68103	1.86622	2.92065
Figure_5T: Quantal content
	elaV(C155)/+	elaV(C155)/+Xesto+Dant	NDUFS7 RNAi	NDUFS7 RNAi+Xesto+Dant	IP3-Sponge.m30+Dant+Xesto	mcu RNAi+Xesto+Dant	mcu+NDUFS7 RNAi+Xesto+Dant	IP3-Sponge.m30+mcu+NDUFS7 RNAi+Dant	Neuron Gal4+DMSO, wash	Neuron Gal4+BAPTA-AM, wash	NDUFS7 RNAi neuron+DMSO, wash	NDUFS7 RNAi neuron+BAPTA-AM, wash
	63.897	55.2611	43.7884	58.2495	40.8638	53.3955	69.0485	62.0144	74.332	42.8939	78.7686	52.9645
	59.1255	45.4652	48.0386	47.0973	42.1524	57.7719	67.6625	65.7386	69.4692	80.4754	89.1472	24.9894
	49.5425	45.8072	74.162	93.826	42.3764	56.5598	53.9629	28.5042	58.6369	69.6373	65.3479	60.2629
	61.3292	48.4062	61.1759	69.3841	63.2584	62.3948	50.9588	66.8179	29.8058	66.5831	72.9023	12.2005
	54.6576	60.269	52.6501	62.7281	57.031	41.9355	93.1876	22.1418	56.6918	70.8412	80.3931	44.6992
	69.9884	54.0715	55.1199	53.3243	42.1296	64.1099	64.3046	42.7817	65.8983	42.382	75.3769	60.8223
	66.0014	42.1407	39.5432	50.1394	49.305	72.1275	29.5458	33.8065	74.7366	73.6081	37.9325	61.9413
		71.0416	50.0148	54.763	53.5753	93.737	27.7345	52.8597	69.5322	74.8653	52.5709	92.4372
		68.6508	40.0087			30.3149	39.8572		51.8891	74.4385	84.2136	24.5782
			50.0388						77.3115	46.1173	74.2978	53.8661
									53.7026	67.9313	77.8041	58.9444
									46.1118	45.8576	99.5861
										49.6163	96.9536
											62.0539
Average	60.6488	54.5681	51.4541	61.189	48.8365	59.1496	55.1403	46.8331	60.6765	61.9421	74.8106	49.7914
S.E.M.	2.6207	3.44591	3.28701	5.29008	2.9664	5.97371	7.01232	6.20385	4.04043	3.92645	4.42581	6.74059

### Sheet: Figure_6
Figure_6H: mEPSP amplitude (mV)
	Control+DMSO	Control+LDA	NDUFS7 RNAi+DMSO	NDUFS7 RNAi+LDA	Control+2-Deoxy-D-glucose	NDUFS7 RNAi+2-Deoxy-D-glucose
	0.588	0.8	0.81	0.547	0.883	0.954
	0.592	0.672	0.719	0.692	0.879	0.468
	0.697	0.648	0.53	0.634	0.929	0.523
	0.456	0.461	0.576	0.682	0.941	0.921
	0.607	0.715	0.603	0.587	1.277	0.89
	0.666	0.9	0.626	0.571	0.999	0.457
	0.627	0.846	0.599	0.649	0.923	0.634
	0.591	0.644	0.482	0.627	0.875	0.472
	0.664	0.569	0.611	0.411	0.996
	0.606			0.522
				0.511
Average	0.6094	0.695	0.617333	0.584818	0.966889	0.664875
S.E.M.	0.0207676	0.0459804	0.0324388	0.0253132	0.0417141	0.0779341
Figure_6I: mEPSP Frequency (Hz)
	Control+DMSO	Control+LDA	NDUFS7 RNAi+DMSO	NDUFS7 RNAi+LDA	Control+2-Deoxy-D-glucose	NDUFS7 RNAi+2-Deoxy-D-glucose
	7.658	6.788	4.142	3.68	2.748	4.421
	0.919	7.139	2.991	3.763	2.804	0.741
	3.556	3.721	2.188	2.208	0.825	0.861
	4.031	1.858	2.937	2.666	1.402	1.577
	7.319	6.31	2.749	2.476	1.751	8.279
	5.489	4.821	2.83	2.497	2.12	6.197
	6.874	4.725	3.378	4.379	1.9	1.77
	2.785	4.476	1.077	4.466	2.623	6.118
	2.874	4.576	2.822	3.404	1.364
	1.894			2.901
				2.21
Average	4.3399	4.93489	2.79044	3.15	1.94856	3.7455
S.E.M.	0.749729	0.54671	0.277307	0.250661	0.229715	1.02295
Figure_6J: EPSP amplitude (mV)
	Control+DMSO	Control+LDA	NDUFS7 RNAi+DMSO	NDUFS7 RNAi+LDA	Control+2-Deoxy-D-glucose	NDUFS7 RNAi+2-Deoxy-D-glucose
	41.1364	41.2238	42.7378	33.5403	35.4423	39.8889
	43.7096	40.2924	36.4611	36.3307	34.3995	35.8056
	40.9233	37.8169	42.3116	33.8479	38.1008	30.4905
	36.1392	36.0843	39.4684	38.2873	41.4546	27.7075
	48.4646	41.7046	40.337	33.658	48.757	33.0275
	42.1666	51.2306	43.9575	39.3218	42.2174	33.5271
	40.9521	38.6962	40.7808	35.9346	38.1008	33.6446
	41.6537	39.9728	40.8342	36.1425	46.7954	24.0566
	41.0389	42.175	37.2432	34.9604	44.5748
	39.0611	42.9829		34.3974
				36.4178
Average	41.5245	41.2179	40.4591	35.7126	41.0936	32.2685
S.E.M.	0.997295	1.29619	0.820141	0.567941	1.66422	1.72189
Figure_6Q: BRP Relative Intensity (A.U) µm²/area of bouton)
	Control+DMSO	NDUFS7 RNAi+DMSO	Control+LDA	NDUFS7 RNAi+LDA	Control+2-Deoxy-D-glucose	NDUFS7 RNAi+2-Deoxy-D-glucose
	160.571	214.827	41.8903	65.3308	71.1063	52.3458
	97.24	167.408	90.6415	70.6542	101.479	33.7358
	178.451	146.266	141.478	125.18	101.341	80.7091
	207.585	219.536	112.858	256.355	65.6845	68.4865
	141.935	302.424	171.811	34.8613	218.433	55.3842
	144.213	220.97	191.964	117.133	107.042	72.7349
	111.843	198.203	140.29	108.13	67.0673	57.9999
	129.994	298.681	98.8804	58.201	88.9938	67.0783
	66.7394	267.499	48.4332	170.179	112.761	51.8543
	62.7915	153.679	72.6109	59.4653	106.206	92.9651
	79.6294	205.68	91.9698	49.1364	68.976	57.2192
	103.887	90.4144	85.2202	41.8166	115.814	48.231
	52.3192	117.284	68.7137	138.048	62.9081	71.3819
	113.449	60.5322	163.068	78.0902	69.6201	63.6941
	30.4247	53.5126	85.6413	90.4722	76.6312	44.5266
	41.457	28.7246	72.0396	204.82	102.399	103.442
	104.22	32.2054	78.3088	108.919	87.6562	47.6966
	65.4424	109.335	94.3249	132.648	139.283	34.4118
	71.2164	371.233	72.3865	117.346	128.701	29.3548
	18.5174	242.28	123.781	60.708	96.7699	62.7576
	84.2468	202.442	86.9032	120.817	104.304	40.7088
	79.3524	510.683	46.0058	111.868	157.028	54.1446
	31.3675	350.627	60.3154	63.1888	109.015	85.7625
	30.4484	208.991	140.637	35.8377	208.402	66.9536
	40.3685	184.136	43.8004	34.9957	129.131	29.2544
	132.041	496.784	78.271	72.8972	87.5098	80.0309
	98.6508	221.398	92.7638	44.5423	113.263	77.0237
	23.1161	128.406	53.5177	28.9865	74.0618	95.6406
	82.4287	154.129	80.8458	80.3602	101.105	100.377
	75.1541	152.244	150.274	162.868	167.729	101.78
	64.5263	296.596	67.5398	62.9524	95.2702	83.3435
	107.527	189.925	107.308	69.078	206.596	99.0376
	70.6229	210.059	136.992	101.035	145.938	107.901
	114.741	172.687	72.7456	109.637	119.242	119.851
	77.1224	125.487	96.8222	51.4164	112.231	187.448
	65.6055	274.511	105.672	33.884	103.358	74.5296
	68.9239	145.703	253.279	69.4597	122.356	62.2126
	178.052	277.794	70.2292	53.411	78.0094	83.2315
	112.4	109.273	59.3465	25.7804	119.076	180.876
	99.5494	95.2928	107.449	83.943	79.391	161.384
	99.5137	115.564	176.33	73.6566	73.7782	100.793
	130.697	116.222	130.725	90.4503	85.5458	125.098
	57.5546	172.478	59.8361	65.0462	38.3998	97.7144
	194.713	207.771	45.9936	54.8137	134.174	76.4845
	158.066	181.519	112.622	83.0413	99.0827	132.46
	82.9387	132.795	133.279	101.439	108.832	72.0626
	106.424	161.668	51.3522	53.1704	74.5143	139.681
	109.957	220.516	79.8344	81.9185	102.458	81.4745
	92.6907	286.086	92.548	136.458	220.655	142.453
	153.245	208.209	107.164	39.7876	59.118	124.361
	141.132	210.616	141.881	80.583	189.736	112.271
	47.6382	112.164	145.53	42.3488	118.478	90.1623
	121.168	378.417	85.6496	49.67	97.5973	91.4727
	164.935	184.929	87.7051	189.978	89.1283	98.9786
	96.7951	317.511	161.045	67.7993	62.3119	105.775
	72.5382	198.087	78.3072	45.9838	62.0817	70.3565
	126.179	372.447	82.8344	41.2926	54.969	140.944
	73.7124	402.133	127.084	40.3163	67.7623	87.087
	108.432	386.819	41.9034	49.1203	97.8222	69.1419
	133.9	226.915	108.025	32.4027	101.33	123.88
	80.4415	438.463	89.1814	48.0194	79.4537	74.3132
	136.6	348.234	82.8623	37.0667	73.6607	53.3299
	60.913	108.985	98.2222	69.268	76.941	56.5709
	54.7798	198.938	50.2252	67.7909	41.043	66.0839
	59.5115	190.167	143.09	96.0934	101.713	74.5975
	121.719	318.307	103.171	27.0946	34.551	113.33
	401.637	102.8	115.306	85.9988	104.068	77.7003
	48.5587	102.945	102.737	138.776	76.8794	40.2071
	45.4376	88.0216	96.0281	139.185	48.4946	38.8344
		84.7114	55.5115	38.4933	79.3919	64.0004
		128.112	114.335	82.8537	112.349	51.97
		151.34	179.591		130.992	72.0788
		85.9985	79.5846		35.0193	109.422
		151.763	116.545		45.7806	47.1917
		79.9349	66.9306			68.3013
		115.483				57.6469
		73.2441				116.214
		103.229				45.6292
		229.781				21.5693
		170.513				14.4118
		132.99				38.6637
		229.327				41.4762
		174.66				57.8031
		217.265				38.5666
		97.5107
		207.682
		319.625
		143.049
		184.381
		224.816
		74.5545
		101.226
		59.7933
		108.171
Average	100	193.051	100	81.0474	100	78.6913
S.E.M.	6.94258	10.5763	4.74722	5.49188	4.81215	3.87298

### Sheet: Figure_7
Figure_7J: Total number of boutons (A2 hemisegment, muscle 6/7)
	Muscle Gal4	Muscle Sod2 OE	Muscle Sod1 OE	Muscle Cat OE	Muscle NDUFS7 RNAi	Muscle NDUFS7 RNAi+NACA	Sod2 muscle rescue	Sod1 muscle not rescue	Cat muscle not rescue	Pan neuron Gal4	Pan neuron NDUFS7 RNAi	Motor neuron Gal4	Motor neuron NDUFS7 RNAi
	87	80	113	100	68	95	96	42	51	99	145	110	125
	82	108	72	96	46	95	76	66	52	116	90	86	128
	93	73	100	78	97	87	55	49	62	89	75	80	117
	76	80	85	46	65	82	111	47	62	67	122	100	99
	119	85	96	78	53	98	89	74	57	92	115	59	128
	109	90	70	86	55	96	92	60	40	90	130	92	135
	88	89	63	76	56	86	88	72	67	83	113	129	106
	101	62	78	76	55	100	96	60	75	82	120	78	133
			78									150
Average	94.375	83.375	83.8889	79.5	61.875	92.375	87.875	58.75	58.25	89.75	113.75	98.2222	121.375
S.E.M.	5.09179	4.76572	5.39404	5.80332	5.57558	2.2908	5.83535	4.17796	3.80671	5.00625	7.80968	9.30767	4.58623
Figure_7K: Muscle area in µm²
	Muscle Gal4	Muscle Sod2 OE	Muscle Sod1 OE	Muscle Cat OE	Muscle NDUFS7 RNAi	Muscle NDUFS7 RNAi+NACA	Sod2 muscle rescue	Sod1 muscle not rescue	Cat muscle not rescue	Pan neuron Gal4	Pan neuron NDUFS7 RNAi	Motor neuron Gal4	Motor neuron NDUFS7 RNAi
	58223	59265.4	57005.6	64199.7	24152.6	38008.9	30218	34836.5	28628.4	54619.5	78921	69320.4	70702.1
	62039.9	61398.6	51572.5	51440	25577.6	29024	34315.9	31187.6	33727.7	85304.1	80149.4	53870.7	68138.9
	47906.9	54404.9	61031.6	57385.1	35311	36055.9	31598	31855.2	31048.1	87291.1	71044.8	75107.2	75446
	51633.5	49366.6	60990.5	54619.5	38040.2	33323.6	38584.6	30406	34988.9	66385.6	81033.1	73423.8	87236.8
	57253.3	53554.5	50427.8	60888.1	37582.9	38936.4	36485.4	25909.4	34621.1	77144.7	59397.5	78991.7	64840.7
	56774.2	60321.4	49193.1	63994.5	42203.8	33733.2	46812.1	38799.2	26950.2	52299.1	79599.9	77218.5	61370
	74114.8	58074.5	62622.3	49723.5	42355	37297.2	38388.4	38377.9	28603.4	66193.4	72017.2	60495.7	64057.8
	64440.8	54322.1	51332.2	47235.4	28756.2	41554.2	30365.7	21557.8	30911.3	71909.4	77649.2	75085.6	55342.2
			46265.7							75275.2		74156.9
Average	59048.3	56338.5	54493.5	56185.7	34247.4	35991.7	35846	31616.2	31184.9	70713.6	74976.5	70852.3	68391.8
S.E.M.	2844.84	1446.74	2000.67	2297.5	2545.67	1376.85	1967.25	2083.65	1068.8	4063	2585.81	2784.67	3436.39
Figure_7L: # of branches at A2 hemisegment 6/7
	Muscle Gal4	Muscle Sod2 OE	Muscle Sod1 OE	Muscle Cat OE	Muscle NDUFS7 RNAi	Muscle NDUFS7 RNAi+NACA	Sod2 muscle rescue	Sod1 muscle not rescue	Cat muscle not rescue	Pan neuron Gal4	Pan neuron NDUFS7 RNAi	Motor neuron Gal4	Motor neuron NDUFS7 RNAi
	13	7	9	9	6	7	9	5	6	7	11	6	10
	9	11	9	11	7	8	7	5	6	8	5	8	10
	11	9	11	9	11	10	6	6	7	7	6	5	12
	11	5	9	6	8	7	11	7	7	8	11	12	6
	17	9	8	8	8	9	9	6	7	6	11	4	6
	8	7	6	8	6	7	12	5	6	5	10	8	13
	13	11	5	8	5	10	9	5	7	8	10	11	10
	14	6	6	9	5	11	9	7	5	7	10	5	12
			5									12
Average	12	8.125	7.55556	8.5	7	8.625	9	5.75	6.375	7	9.25	7.88889	9.875
S.E.M.	1.0177	0.789156	0.709286	0.5	0.707107	0.564975	0.681385	0.313392	0.263052	0.377964	0.839855	1.04675	0.93422
Figure_7U: Relative Dlg area (Dlg-HRP signal per bouton)/µm²
	Muscle Gal4	Muscle Sod2 OE	Muscle Sod1 OE	Muscle Cat OE	Muscle NDUFS7 RNAi	Muscle NDUFS7 RNAi+NACA	Muscle Sod2 rescue	Muscle Sod1 not rescue	Muscle Cat not rescue
	7.213	6.12	12.344	7.218	1.427	9.042	8.771	8.173	5.973
	7.813	10.078	6.443	8.269	4.298	13.616	3.353	10.585	2.991
	3.744	4.872	11.623	6.792	2.647	6.942	8.063	7.068	0.64
	8.429	5.599	5.982	4.941	4.209	6.361	6.95	1.5	2.912
	17.216	5.135	10.096	7.336	2.372	2.895	7.26	2.575	2.861
	16.221	6.693	0.258	13.461	1.479	3.912	8.843	4.847	4.684
	10.45	4.917	3.573	5.788	-0.417	4.254	5.867	4.451	2.558
	9.522	9.274	4.197	11.698	4.067	4.401	11.283	-0.618	4.442
	5.874	10.494	5.64	2.72	2.789	3.321	5.342	8.479	5.059
	5.305	6.516	6.646	9.924	2.154	2.967	5.99	2.243	6.908
	10.308	9.628	10.635	11.622	1.814	2.839	8.91	3.265	5.251
	15.214	4.689	10.433	7.533	1.866	9.082	3.668	0.46	6.883
	7.218	6.275	5.337	14.796	4.269	4.308	4.515	2.161	0.672
	9.069	4.342	2.585	6.925	0.756	3.745	2.597	2.11	4.833
	12.9	8.069	9.513	9.082	3.732	5.128	5.874	-0.778	4.446
	15.376	8.783	17.91	9.491	5.157	3.309	7.614	1.671	-0.305
	7.991	4.558	3.373	13.447	2.019	9.143	8.217	2.902	0.576
	9.958	6.075	4.114	11.425	1.29	5.677	8.257	4.813	3.708
	8.665	4.596	5.054	23.803	1.642	5.635	5.33	5.094	6.787
	4.961	7.523	5.758	13.837	1.654	5.556	6.868	5.866	5.414
	2.543	8.922	7.376	6.113	0.525	5.185	10.169	1.77	4.983
	9.678	2.614	7.156	10.138	1.757	8.04	12.883	0.005	4.635
	5.399	5.911	8.954	15.103	3.483	4.865	9.325	1.409	4.976
	4.758	3.698	8.286	14.527	2.937	7.142	8.072	3.764	3.786
	3.151	6.681	4.496	8.2	1.888	6.201	6.349	5.443	2.21
	8.249	6.96	6.319	4.771	2.26	5.221	8.941	4.667	4.503
	5.416	4.357	11.4	6.99	2.689	5.581	10.797	1.361	1.686
	5.135	2.521	1.349	9.175	3.134	4.897	8.914	1.327	3.402
	7.136	7.358	7.594	6.041	0.871	3.87	9.966	4.83	6.462
	7.011	4.328		6.997	2.142	5.768	7.248	4.601	3.395
							8.092
							3.148
							12.93
							6.548
Average	8.39743	6.25287	7.04979	9.60543	2.36367	5.6301	7.55747	3.5348	3.91103
S.E.M.	0.701345	0.3895	0.694145	0.775164	0.23249	0.428784	0.43818	0.500098	0.356682
								NOTE: Negative values indicate that average background fluorescence was margianlly higher than the area of interest.
Figure_7V: Bouton area (µm²)
	Muscle Gal4	Muscle Sod2 OE	Muscle Sod1 OE	Muscle Cat OE	Muscle NDUFS7 RNAi	Muscle NDUFS7 RNAi+NACA	Muscle Sod2 rescue	Muscle Sod1 not rescue	Muscle Cat not rescue
	24.36	23.705	27.656	19.246	8.867	18.397	16.356	21.851	20.778
	24.529	24.923	14.109	25.861	9.81	25.108	11.068	23.047	12.693
	16.127	16.47	23.23	26.75	12.102	15.64	14.451	14.791	9.557
	24.529	15.788	19.502	13.104	12.071	16.169	11.866	9.247	10.337
	31.11	14.692	22.668	18.419	9.241	8.621	13.707	9.493	9.375
	29.896	21.004	12.198	36.688	4.97	11.398	16.866	18.51	13.025
	18.813	12.984	14.924	31.285	5.693	16.57	12.014	13.321	9.055
	16.546	23.486	10.546	30.45	12.71	9.928	16.689	17.912	18.24
	12.789	24.502	20.179	26.073	8.242	15.113	13.232	17.211	21.11
	11.994	15.322	21.341	28.855	6.361	10.495	11.593	12.622	16.012
	15.379	24.603	35.982	34.175	9.313	12.878	15.719	11.849	20.94
	25.517	13.835	40.622	22.279	6.883	22.432	13.821	12.09	20.982
	20.034	20.551	26.093	27.969	10.389	16.866	14.067	12.102	19.554
	22.311	10.45	18.781	30.864	10.02	10.121	9.365	12.619	16.689
	24.052	16.245	19.786	23.215	14.163	10.007	20.086	8.978	15.17
	34.896	18.947	37.292	23.24	10.684	7.957	13.643	11.979	9.057
	18.55	13.178	21.455	22.831	7.957	28.111	15.241	12.656	9.48
	27.146	20.57	21.167	25.236	10.133	20.32	14.596	13.69	12.26
	15.748	24.261	27.058	45.073	9.687	13.112	12.218	17.393	17.567
	10.894	15.748	17.375	34.012	7.208	17.831	19.613	16.211	17.078
	18.033	17.095	29.756	19.808	5.074	17.986	15.605	6.979	18.07
	18.028	11.75	19.852	25.352	14.261	20.62	31.142	7.038	12.56
	16.883	15.657	24.025	31.42	12.023	14.377	18.648	6.96	13.565
	16.277	28.466	22.407	23.801	7.26	23.752	11.659	28.323	12.673
	16.088	17.447	20.239	23.343	13.156	12.858	9.899	23.523	14.315
	15.605	18.252	26.085	22.757	12.193	12.023	18.729	13.776	15.539
	12.188	12.831	18.889	18.533	13.501	12.794	16.42	11.383	8.577
	10.093	18.203	14.559	20.738	16.841	12.329	18.454	12.575	10.923
	15.226	18.589	22.855	28.835	14.037	10.278	20.655	14.298	16.637
	12.255	13.68		27.489	17.053	14.042	14.185	18.39	13.877
							15.202
							12.225
							25.896
							15.098
Average	19.1965	18.1078	22.4356	26.2567	10.3968	15.2711	15.5891	14.3606	14.5232
S.E.M.	1.15668	0.841209	1.30778	1.16686	0.594536	0.931528	0.753572	0.937271	0.732903

### Sheet: Figure_8
Figure_8F: # of missing GluRIII apposed puncta per bouton
	Gal4 control	NDUFS7 RNAi	UAS-Sod2 OE	NDUFS7+NACA	NDUFS7+Sod2 OE
	0	0	0	1	1
	1	3	0	0	1
	2	2	0	0	0
	0	2	1	0	1
	0	4	0	1	0
	0	0	0	0	1
	0	6	0	3	0
	0	7	1	0	0
	1	5	0	0	0
	0	1	0	0	2
	0	0	0	3	0
	4	5	0	0	0
	2	4	0	0	0
	1	5	1	0	1
	1	7	0	0	0
	0	7	0	0	0
	1	9	0	0	0
	0	0	1	2	1
	0	1	2	0	0
	2	2	0	0	0
Average	0.75	3.5	0.3	0.5	0.4
S.E.M.	0.239242	0.626183	0.127733	0.223607	0.133771
Figure_8K: # of missing GluRIIA apposed puncta per bouton
	Gal4 control	NDUFS7 RNAi	UAS-Sod2 OE	NDUFS7+NACA	NDUFS7+Sod2 OE
	2	2	3	0	1
	1	5	0	1	0
	0	3	0	0	1
	0	3	0	0	0
	0	13	0	1	0
	2	2	0	1	0
	4	5	1	0	0
	1	8	0	1	0
	2	2	1	0	3
	1	6	0	1	1
	1	4	1	0	0
	0	0	1	2	0
	1	4	0	0	1
	1	7	0	0	1
	0	5	1	0	1
	0	2	0	1	0
	0	3	3	1	0
	1	5	0	0	0
	1	1	0	0	0
	3	6	1	1	1
	2	2	2	1	3
Average	1.09524	4.19048	0.666667	0.52381	0.619048
S.E.M.	0.238095	0.627235	0.210819	0.131277	0.200905

### Sheet: Figure_9
Figure_9E: mEPSP amplitude (mV)
	Muscle Gal4	Muscle NDUFS7 RNAi	Cat muscle not rescue	Sod1 muscle not rescue	Sod2 muscle rescue	Muscle Gal4+10% EtOH	Muscle NDUFS7 RNAi+10% EtOH	Muscle NDUFS7 RNAi +0.5mM curcumin	Muscle NDUFS7 RNAi +0.5mM NACA	ND-30 mutant	ND-30 mutant+0.5mM NACA	ND-30 mutant Sod2 muscle rescue	Muscle-Gal4+0.5% DMSO	Muscle Gal4+50µM rotenone	Muscle Cat OE+50µM rotenone	Muscle Sod1 OE+50µM rotenone	Muscle Sod2 OE+50µM rotenone
	0.678	0.54	0.45	0.609	0.705	0.957	0.702	1.034	1.039	0.55	1.006	0.467	0.794	1.538	0.874	0.803	0.655
	0.826	0.509	0.75	0.663	0.644	0.879	0.641	1.011	0.864	0.406	0.723	0.486	1.056	0.88	0.626	1.025	0.661
	0.814	0.472	0.81	0.73	0.953	0.853	0.505	0.712	0.851	0.392	0.524	0.679	0.927	0.782	0.724	0.892	0.826
	0.825	0.718	0.715	0.68	0.702	0.769	0.436	0.718	0.913	0.434	0.597	0.682	1.065	0.968	0.611	0.807	0.631
	0.82	0.596	1.004	1.072	1.05	0.819	0.4	0.544	1.001	0.576	0.634	0.589	0.926	0.713	0.728	0.747	0.616
	0.7	0.835	0.996	1.152	0.604	0.586	0.64	0.553	0.817	0.553	0.992	0.445	0.835	1.04	0.775	0.753	0.993
	0.849	0.75	0.951	0.565		0.758	0.684	0.491	0.676	0.647	0.756	0.735	0.919	0.764	0.84	0.681	0.593
	0.671		0.723	0.726		0.67	0.509	0.589	0.996	0.51	0.516	0.442	1.057	0.874	0.864	0.926
						0.642	1.033	0.603	0.828	0.521			0.787	0.987	0.642
							0.914			0.5					0.681
							0.558								0.594
							0.495
Average	0.772875	0.631429	0.799875	0.774625	0.776333	0.770333	0.626417	0.695	0.887222	0.5089	0.7185	0.565625	0.929556	0.949556	0.723545	0.82925	0.710714
S.E.M.	0.026705	0.0518734	0.0656134	0.0765306	0.073921	0.0402292	0.0547337	0.0666537	0.037893	0.025232	0.0680892	0.0425802	0.036958	0.0820908	0.0310449	0.0394963	0.0551477
Figure_9F: EPSP amplitude (mV)
	Muscle Gal4	Muscle NDUFS7 RNAi	Cat muscle not rescue	Sod1 muscle not rescue	Sod2 muscle rescue	Muscle Gal4+10% EtOH	Muscle NDUFS7 RNAi+10% EtOH	Muscle NDUFS7 RNAi +0.5mM curcumin	Muscle NDUFS7 RNAi +0.5mM NACA	ND-30 mutant	ND-30 mutant+0.5mM NACA	ND-30 mutant Sod2 muscle rescue	Muscle-Gal4+0.5% DMSO	Muscle Gal4+50µM rotenone	Muscle Cat OE+50µM rotenone	Muscle Sod1 OE+50µM rotenone	Muscle Sod2 OE+50µM rotenone
	28.8378	20.2526	23.4962	26.0604	33.4895	41.0903	28.8897	29.9075	40.1743	28.1838	28.13	35.0909	32.149	25.7953	39.0963	27.3397	44.2549
	34.0417	26.6031	25.635	32.9822	36.4421	33.9593	22.873	30.512	34.6557	25.9541	29.0676	34.4006	42.8561	32.228	38.0176	39.8258	39.7437
	38.0232	28.705	25.3876	27.8836	30.3826	39.1966	24.8869	26.951	36.6212	19.4231	33.9313	38.0012	43.2761	33.653	12.4823	29.8242	35.3539
	35.577	24.0402	25.0778	23.8651	30.6655	36.3565	26.0903	26.8187	39.2576	18.7685	28.9681	36.7986	47.1986	31.5842	28.2837	32.4488	30.5219
	40.7548	25.4978	35.6978	18.5783	36.3177	40.4886	26.7726	29.2251	38.1594	12.3788	31.7212	41.6694	40.4688	35.5816	39.3231	33.1183	32.0156
	43.5603	30.4633	32.5657	22.0994	32.2884	33.7956	25.1137	36.0564	29.3149	20.825	37.5006	37.594	32.9921	33.5305	40.2852	27.6586	36.6674
	39.8125	22.8685	18.6576	33.8034		27.0415	32.7345	35.756	32.2055	14.3019	25.6165	34.6188	40.7656	23.9294	28.9118	28.604	34.9848
	38.0232		17.2631	25.4571		48.7107	35.0828	26.0964	34.0995	15.5168	27.6242	31.3384	47.3481	35.8234	27.5418	21.7097	38.7926
						39.3314	27.6238	26.3243	31.6236	27.3509			33.7854	35.4935	29.8605
							24.7884			20.0115					32.8289
															30.7057
Average	37.3288	25.4901	25.4726	26.3412	33.2643	37.7745	27.4856	29.7386	35.1235	20.2714	30.32	36.189	40.0933	31.9577	31.5761	30.0661	36.5419
S.E.M.	1.60175	1.31578	2.20714	1.82939	1.08755	2.00695	1.20483	1.28146	1.23509	1.72854	1.36374	1.08613	1.95364	1.43646	2.40826	1.86844	1.55487
Figure_9G: Quantal content
	Muscle Gal4	Muscle NDUFS7 RNAi	Cat muscle not rescue	Sod1 muscle not rescue	Sod2 muscle rescue	Muscle Gal4+10% EtOH	Muscle NDUFS7 RNAi+10% EtOH	Muscle NDUFS7 RNAi +0.5mM curcumin	Muscle NDUFS7 RNAi +0.5mM NACA	ND-30 mutant	ND-30 mutant+0.5mM NACA	ND-30 mutant Sod2 muscle rescue	Muscle-Gal4+0.5% DMSO	Muscle Gal4+50µM rotenone	Muscle Cat OE+50µM rotenone	Muscle Sod1 OE+50µM rotenone	Muscle Sod2 OE+50µM rotenone
	42.5336	37.5048	52.2138	42.7921	48.4816	42.9365	46.9483	28.9241	38.6663	51.2433	27.9622	75.1412	40.4899	16.772	44.7326	34.047	67.5647
	41.2127	52.2654	34.18	49.7469	64.7929	38.634	49.9892	30.1801	40.1107	63.9265	40.2042	70.7831	40.5834	36.6228	60.7309	38.8545	60.1267
	46.7116	60.8157	31.3427	38.1967	18.921	45.9515	25.3425	37.8526	43.0332	49.5487	64.7544	55.9665	46.684	43.0345	17.2407	33.4353	42.8014
	43.1236	33.4822	35.0738	35.0957	38.7661	47.2776	59.4151	37.3519	42.9984	43.2453	48.5228	53.9569	44.3179	32.6283	46.2908	40.2092	48.3707
	49.701	42.7815	35.5556	17.3305	24.7836	49.4367	70.6826	53.7226	38.1212	21.4909	50.0334	70.746	43.7028	49.9041	54.0152	44.3351	59.5249
	62.229	36.483	32.6965	19.1835	33.6962	57.6717	33.3393	65.2014	35.8811	37.6581	37.8031	84.4808	39.5115	32.2409	51.9809	36.7313	35.2314
	46.8934	30.4913	19.6189	59.829		35.6747	36.2993	72.8229	47.6413	22.1049	33.8843	47.1004	44.3586	31.3212	34.4188	42.0029	65.4176
	56.6665		23.877	35.0649		72.7026	32.4949	44.3063	34.2365	30.4251	53.5353	70.9014	44.7948	40.9878	31.8771	23.4446
						61.2639	27.3842	43.6556	38.1927	52.497			42.9293	35.961	46.5116
							36.1934			40.023					48.2069
							48.1526								51.6931
							57.6082
Average	48.6339	41.9748	33.0698	37.1549	38.2402	50.1721	43.6541	46.0019	39.8757	41.2163	44.5875	66.1346	43.0414	35.497	44.3363	36.6325	54.1482
S.E.M.	2.60447	4.1279	3.39767	5.05351	6.79501	3.92514	4.06909	5.05414	1.37038	4.34864	4.20058	4.42656	0.792059	3.07974	3.67606	2.30194	4.60752
Figure_9H: Distance crawled in cm
	Muscle Gal4	Muscle Sod2 OE	Muscle ND-30 RNAi	Muscle NDUFS7 RNAi	Muscle Sod2 rescue	Muscle NDUFS7 RNAi+NACA	Pan neuron Gal4	Pan neuron NDUFS7 RNAi	ND-30 mutant	ND-30 mutant Sod2 muscle rescue
	2.7	2	1.8	0.8	3	1.4	3	3.2	1	2.8
	2.7	2	0.9	1	1.6	1.2	3	3	1.6	1.7
	2.3	1.5	1.8	0.8	2	1.1	3	2.1	0.9	2.1
	2.3	2	2	0.4	1.4	1.8	2.1	2.3	1.4	2.2
	2.8	3	1.4	0.8	1.3	2.2	2.7	2.2	2	1.9
	3	2.8	1.6	0.5	1.2	2	2.5	2.8	2	1.3
	2.2	3.2	2.8	0.9	1.2	1.6	2.1	2	1	1.4
	2.5	3.2	2.1	0.8	1.5	1.5	2	3	0.7	1.6
	2.3	2.8	2	0.9	1.2		1.8	2.6	1.5	1.7
	2.9	3.8	1.5	1	1		2.5	1.9
	3	2	2.5		1.3
	2	3.2	1.3		1.2
		4	1.6
		2.5	2.1
		2.8	2.1
Average	2.55833	2.72	1.83333	0.79	1.49167	1.6	2.47	2.51	1.34444	1.85556
S.E.M.	0.0972799	0.185215	0.1237	0.0622718	0.155923	0.13496	0.143023	0.148661	0.158211	0.153759
